# A conserved extracellular ribonuclease with broad-spectrum cytotoxic activity enables smut fungi to compete with host-associated bacteria

**DOI:** 10.1101/2023.04.19.537453

**Authors:** Bilal Ökmen, Philipp Katzy, Raphael Wemhöner, Gunther Doehlemann

## Abstract

Ribotoxins are secreted ribonucleases that specifically target and cleave the universally conserved sarcin-ricin loop sequence of rRNA, which leads to inhibition of protein biosynthesis and subsequently to cell death. We have identified and characterized a secreted Ribo1 protein of plant pathogenic smut fungi. Heterologous expression in different model systems showed that smut Ribo1 has cytotoxic activity against bacteria, yeast, host and non-host plants. Recombinant expression of Ribo1 in *Nicotiana benthamiana* induced plant cell death; however, an active site mutant induced cell death only when expressed as a secreted protein. In the maize smut *Ustilago maydis*, transcription of *Ribo1* is specifically induced in early infection stages. While a knock-out mutant revealed that Ribo1 is dispensable for *U. maydis* virulence, the overexpression of Ribo1 *in-planta* had a strong dominant negative effect on virulence and induced host defense responses including cell death. This suggests a function of Ribo1 during the epiphytic development rather than for invasive colonization of the host. Accordingly, in presence of the biocontrol bacteria *Pantoea* sp., which were isolated from maize leaves, the *ribo1* knock-out mutant was significantly impaired in virulence. Together, we conclude that Ribo1 enables smut fungi to compete with host-associated bacteria during epiphytic development.
