## Supporting Table 1 for "A conserved extracellular ribonuclease with broad-spectrum cytotoxic activity enables smut fungi to compete with host-associated bacteria"

### Sheet: Table S1
Construct name	Primer sequence	PCR description
p123_pAct:UHOR_02675-His	TCAAAGGATCCATGGCGAAGTTCTCGCTCGCCCTCCTC	NcoI at 5' end to clone UHOR_02675 into p123 with for native signal peptide under control of Actin promoter
	AGCCGGGCGGCCGCTTAGTGGTGGTGGTGGTGGTGGTAGTAGCACTGAACAAAGTTG	NotI and 6xHis tag at 5' end to fuse UHOR_02675 with His-tag into p123
p123_pAct:UHOR_02675-His Ac.Site Mut	GCAACGGCCCTTACAAGCAGTACCCTTTGAAGAG	UHOR_02675-Ac.Site Mut1-80E>Q was created from p123_pAct:UHOR_02675-His plasmid by using QuickChange XL Site-Directed Mutagenesis Kit from Agilent Technology
	GGCTCGCCTGGTGCTAACCGGGTTGTGTACG	UHOR_02675-Ac.Site Mut2-98D>N was created from p123_pAct:UHOR_02675-His plasmid by using QuickChange XL Site-Directed Mutagenesis Kit from Agilent Technology
p123_ppit2::UHOR_02675-His	TCAAAGGATCCATGGCGAAGTTCTCGCTCGCCCTCCTC	NcoI at 5' end to clone UHOR_02675 into p123 with for native signal peptide under control of UmPit2 promoter
	AGCCGGGCGGCCGCTTAGTGGTGGTGGTGGTGGTGGTAGTAGCACTGAACAAAGTTG	NotI and 6xHis tag at 5' end to fuse UHOR_02675 with His-tag into p123
p123-pPit2:: UHOR_02675-His Ac.Site Mut	GCAACGGCCCTTACAAGCAGTACCCTTTGAAGAG	UHOR_02675-Ac.Site Mut1-80E>Q was created from p123_ppit2:UHOR_02675-His plasmid by using QuickChange XL Site-Directed Mutagenesis Kit from Agilent Technology
	GGCTCGCCTGGTGCTAACCGGGTTGTGTACG	UHOR_02675-Ac.Site Mut2-98D>N was created from p123_ppit2:UHOR_02675-His plasmid by using QuickChange XL Site-Directed Mutagenesis Kit from Agilent Technology
p123-pPit2::UHOR_02675-mCherry	TCAAAGGATCCATGGCGAAGTTCTCGCTCGCCCTCCTC	BamHI at 5' end to clone UHOR_02675 into p123 with for native signal peptide under control of UmPit2 promoter
	GCGTTCTAGAGCGTAGTAGCACTGAACAAAG	XbaI at 5' end to fuse UHOR_02675 with mCherry-tag into p123
pGAPzA-His-UHOR_02675-Myc-His	GAAGCTGAATTCCATCATCATCATCATCATGCCCCCATCCTTGAGCCTCG	EcoRI and His tag at 5' end to clone UHOR_02675 into pGAPzA protein expression system
	TTTTGTTCTAGACCGTAGTAGCACTGAACAAAG	XbaI at 5' end to clone UHOR_02675 (stop codon was removed to align protein with C-term Myc tag) into pGAPzA protein expression system
pGAPzA-His-UHOR_02675-Myc-His Ac.Site Mut	GCAACGGCCCTTACAAGCAGTACCCTTTGAAGAG	UHOR_02675-Ac.Site Mut1-80E>Q was created from pGAPzA-His-UHOR_02675-Myc-His plasmid by using QuickChange XL Site-Directed Mutagenesis Kit from Agilent Technology
	GGCTCGCCTGGTGCTAACCGGGTTGTGTACG	UHOR_02675-Ac.Site Mut2-98D>N was created from pGAPzA-His-UHOR_02675-Myc-His plasmid by using QuickChange XL Site-Directed Mutagenesis Kit from Agilent Technology
pL1M_AmySP-FVEG_12295- Long version-6xHA	CACTCTGTGGTCTCAAATGGGCCCCATTGAGAGCCGTCAG	Golden Gate Cloning system was used to clone F. verticillioides FVEG_12295 into pL1M expression plasmid with BsaI site
	GCCACTTCGTGGTCTCACGAACCGTTAGTGCCGCTGCATCCAAC	Golden Gate Cloning system was used to clone F. verticillioides FVEG_12295 into pL1M expression plasmid with BsaI site
pL1M_AmySP-FVEG_12295-Short version-6xHA	CACTCTGTGGTCTCAAATGGGCCCCATTGAGAGCCGTCAG	Golden Gate Cloning system was used to clone F. verticillioides FVEG_12295 into pL1M expression plasmid with BsaI site
	GCCACTTCGTGGTCTCACGAACCGTTAGTGCCGCTGCATCCAAC	Golden Gate Cloning system was used to clone F. verticillioides FVEG_12295 into pL1M expression plasmid with BsaI site
pL1M_FVEG_12295- Long version-6xHA	CACTCTGTGGTCTCAAATGGGCCCCATTGAGAGCCGTCAG	Golden Gate Cloning system was used to clone F. verticillioides FVEG_12295 into pL1M expression plasmid with BsaI site
	GCCACTTCGTGGTCTCACGAACCGTTAGTGCCGCTGCATCCAAC	Golden Gate Cloning system was used to clone F. verticillioides FVEG_12295 into pL1M expression plasmid with BsaI site
pL1M_FVEG_12295-Short version-6xHA	CACTCTGTGGTCTCAAATGGGCCCCATTGAGAGCCGTCAG	Golden Gate Cloning system was used to clone F. verticillioides FVEG_12295 into pL1M expression plasmid with BsaI site
	GCCACTTCGTGGTCTCACGAACCGTTAGTGCCGCTGCATCCAAC	Golden Gate Cloning system was used to clone F. verticillioides FVEG_12295 into pL1M expression plasmid with BsaI site
pL1M_AmySP-His-UHOR_02675-6xHA (Mutation for deletion of 11 aa)	CACTCTGTGGTCTCAAATGGCCCCCATCCTTGAGCCTCGTCAGAGCGGCGTCTCCGTTCGTTGCGGTAGCGTCTCCTACTCTGAGTCTGGCAACTACGACAGCTCC	Golden Gate Cloning system was used to clone UHOR_02675 with deletion of 11 aa into pL1M expression plasmid with BsaI site
	GCCACTTCGTGGTCTCACGAACCGTAGTAGCACTGAACAAAG	Golden Gate Cloning system was used to clone UHOR_02675 with deletion of 11 aa into pL1M expression plasmid with BsaI site
pL1M_UHOR_02675-6xHA (Mutation for deletion of 11 aa)	CACTCTGTGGTCTCAAATGGCCCCCATCCTTGAGCCTCGTCAGAGCGGCGTCTCCGTTCGTTGCGGTAGCGTCTCCTACTCTGAGTCTGGCAACTACGACAGCTCC	Golden Gate Cloning system was used to clone UHOR_02675 with deletion of 11 aa into pL1M expression plasmid with BsaI site
	GCCACTTCGTGGTCTCACGAACCGTAGTAGCACTGAACAAAG	Golden Gate Cloning system was used to clone UHOR_02675 with deletion of 11 aa into pL1M expression plasmid with BsaI site
pL1M-AmySP-UMAG_10881-6xHA	CACTCTGTGGTCTCAAATGGCTCCTCTTGAGCCGCGC	Golden Gate Cloning system was used to clone U. maydis UMAG_10881into pL1M expression plasmid with BsaI site
	GCCACTTCGTGGTCTCACGAACCGTAGTCGCATCCAACAAAGTTG	Golden Gate Cloning system was used to clone U. maydis UMAG_10881into pL1M expression plasmid with BsaI site
pL1M-UMAG_10881 -6xHA	CACTCTGTGGTCTCAAATGGCTCCTCTTGAGCCGCGC	Golden Gate Cloning system was used to clone U. maydis UMAG_10881into pL1M expression plasmid with BsaI site
	GCCACTTCGTGGTCTCACGAACCGTAGTCGCATCCAACAAAGTTG	Golden Gate Cloning system was used to clone U. maydis UMAG_10881into pL1M expression plasmid with BsaI site
pL1M-AmySP-SREI_12878-6xHA	CACTCTGTGGTCTCAAATGGCTCCCCTCGAGCCCCGC	Golden Gate Cloning system was used to clone S. reilianum SREI_12878 into pL1M expression plasmid with BsaI site
	GCCACTTCGTGGTCTCACGAACCGTAGCTGCACTGGACGAAGTTG	Golden Gate Cloning system was used to clone S. reilianum SREI_12878 into pL1M expression plasmid with BsaI site
pL1M-SREI_12878-6xHA	CACTCTGTGGTCTCAAATGGCTCCCCTCGAGCCCCGC	Golden Gate Cloning system was used to clone S. reilianum SREI_12878 into pL1M expression plasmid with BsaI site
	GCCACTTCGTGGTCTCACGAACCGTAGCTGCACTGGACGAAGTTG	Golden Gate Cloning system was used to clone S. reilianum SREI_12878 into pL1M expression plasmid with BsaI site
pL1M-AmySP-UHOR_02675-6xHA	CACTCTGTGGTCTCAAATGGCCCCCATCCTTGAGCC	Golden Gate Cloning system was used to clone U. hordei UHOR_02675 into pL1M expression plasmid with BsaI site
	GCCACTTCGTGGTCTCACGAACCGTAGTAGCACTGAACAAAG	Golden Gate Cloning system was used to clone U. hordei UHOR_02675 into pL1M expression plasmid with BsaI site
pL1M-UHOR_02675-6xHA	CACTCTGTGGTCTCAAATGGCCCCCATCCTTGAGCC	Golden Gate Cloning system was used to clone U. hordei UHOR_02675 into pL1M expression plasmid with BsaI site
	GCCACTTCGTGGTCTCACGAACCGTAGTAGCACTGAACAAAG	Golden Gate Cloning system was used to clone U. hordei UHOR_02675 into pL1M expression plasmid with BsaI site
pL1M-AmySP-UHOR_02675-HA Ac.Site Mut	GCAACGGCCCTTACAAGCAGTACCCTTTGAAGAG	UHOR_02675-Ac.Site Mut1-80E>Q was created from pL1M-AmySP-UHOR_02675-HA plasmid by using QuickChange XL Site-Directed Mutagenesis Kit from Agilent Technology
	GGCTCGCCTGGTGCTAACCGGGTTGTGTACG	UHOR_02675-Ac.Site Mut2-98D>N was created from pL1M-AmySP-UHOR_02675-HA plasmid by using QuickChange XL Site-Directed Mutagenesis Kit from Agilent Technology
pL1M-UHOR_02675-HA Ac.Site Mut	GCAACGGCCCTTACAAGCAGTACCCTTTGAAGAG	UHOR_02675-Ac.Site Mut1-80E>Q was created from pL1M-UHOR_02675-HA plasmid by using QuickChange XL Site-Directed Mutagenesis Kit from Agilent Technology
	GGCTCGCCTGGTGCTAACCGGGTTGTGTACG	UHOR_02675-Ac.Site Mut2-98D>N was created from pL1M-UHOR_02675-HA plasmid by using QuickChange XL Site-Directed Mutagenesis Kit from Agilent Technology
pRSET-A-GST-PP-UHOR_02675-1XHA	GGGCCCGGATCCGCCCCCATCCTTGAGCCTCG	BamHI at 5' end to clone UHOR_02675 into pRSET-GST-PP
	CGAATTCCATGGTACCTCAAGCGTAATCTGGAACATCGTATGGGTAGTAGTAGCACTGAACAAAGTTG	NcoI and 1xHA tag at 5' to clone UHOR_02675 into pRSET-GST-PP
pRSET-A-GST-PP-UHOR_02675-1XHA-Ac.Site Mut	GCAACGGCCCTTACAAGCAGTACCCTTTGAAGAG	UHOR_02675-Ac.Site Mut1-80E>Q was created from pRSET-A-GST-PP-UHOR_02675-1XHA plasmid by using QuickChange XL Site-Directed Mutagenesis Kit from Agilent Technology
	GGCTCGCCTGGTGCTAACCGGGTTGTGTACG	UHOR_02675-Ac.Site Mut2-98D>N was created from pRSET-A-GST-PP-UHOR_02675-1XHA plasmid by using QuickChange XL Site-Directed Mutagenesis Kit from Agilent Technology
Uh_p123-pAct-UhRibo1-His	CAAAACCTAGTTCACAGTCATCCCCGGGATGGCGAAGTTCTCGCTCGCC	Overhang with Actin promoter for Gibson Assembly Cloning after digestion of backbone Uh_p123-pAct::TermNos (#2092) with XmaI and XbaI
	TCGGGCACGTCGTAGGGGTATCTAGAGTGGTGGTGGTGGTGGTGGTAGTAGCACTGAACAAAGTTG	Overhang with Actin promoter for Gibson Assembly Cloning after digestion of backbone Uh_p123-pAct::TermNos (#2092) with XmaI and XbaI
pL1M-AmySP-Uh03174-2xHA	TTGCTCTGGCTCACGCCCGACGTCTGCGAGATGCCTTCTTCCACC	Overhang with AmySP plant sign al peptide for Gibson Assembly Cloning after digestion of backbone pL1M-AmySP (#1401) with ZraI
	CAATCCTGCATAGTCCGGGACGTCGTTGCAGTCGTGGCACTGAG	Overhang with AmySP plant sign al peptide for Gibson Assembly Cloning after digestion of backbone pL1M-AmySP (#1401) with ZraI
16S rRNA primers	AGRGTTYGATYMTGGCTCAG	To determine identitiy of bacterial species isolate from maize leaves
	TACGGYTACCTTGTTACGACTT	To determine identitiy of bacterial species isolate from maize leaves
qRT-PCR primer	Primer sequence	PCR description
ZmGAPDH-fw	CTTCGGCATTGTTGAGGGTTTG	ZmGAPDH-fw for qRT-PCR
ZmGAPDH-rv	TCCTTGGCTGAGGGTCCGTC	ZmGAPDH-rv for qRT-PCR
ZmPR1-fw	ACTACGTGGACCCGCACAAC	ZmPR1-fw for qRT-PCR
ZmPR1-rv	CGGAGTGGATCAGCTTGCAGTC	ZmPR1-rv for qRT-PCR
ZmPR5-fw	TATCGGCCGGAATAGGCTCTG	ZmPR5-fw for qRT-PCR
ZmPR5-rv	CGCGTACATACAAATGCGTGC	ZmPR5-rv for qRT-PCR
UhPPI-fw	TTCATCACCACCGTTGTC	UHOR_ppi-fw for qRT-PCR
UhPPI-rv	AACCTTGGGCCTCGATAG	UHOR_ppi-rv for qRT-PCR
UHOR_02675-fw	TGCTATCAACAACGCCGAGT	UHOR_02675-fw for qRT-PCR
UHOR_02675-rv	ACAAAGTTGTTGCCCGAAGC	UHOR_02675-rv for qRT-PCR
UmPPI-fw	ACATCGTCAAGGCTATCG	UMAG_ppi-fw for qRT-PCR
UmPPI-rv	AAAGAACACCGGACTTGG	UMAG_ppi-rv for qRT-PCR
